# Insect hosts are nutritional landscapes navigated by fungal pathogens

**DOI:** 10.1101/2024.01.04.574030

**Authors:** Henrik H. De Fine Licht, Zsuzsanna Csontos, Piet Jan Domela Nijegaard Nielsen, Enzo Buhl Langkilde, August K. Kjærgård Hansen, Jonathan Z. Shik

**Author notes:** Corresponding author, Section for Organismal Biology; Department of Plant and Environmental Science; University of Copenhagen; 2000 Frederiksberg; Denmark.

## Abstract

Nutrition can mediate host-pathogen interactions indirectly when specific deficiencies (e.g. iron or glutamine) constrain host immune performance. Nutrition can also directly govern these interactions since invading pathogens colonize finite landscapes of nutritionally variable host tissues that must be optimally foraged during pathogen development. We first used a conceptual framework of nutritional niches to show that insect-pathogenic *Metarhizium* fungi navigate host landscapes where different tissues vary widely in (protein (P) and carbohydrates (C)). We next tested whether host-specific *Metarhizium* species have narrower fundamental nutritional niches (FNN) than host-generalists by measuring pathogen performance across an *in vitro* nutritional landscape simulating a within-host foraging environment. We then tested how developing pathogens navigate nutritional landscapes by developing a liquid-media approach to track pathogen intake of P and C over time. Host-specificity did not govern FNN dimensions as three tested *Metarhizium* species: 1) grew maximally across C treatments assuming P was present above a lower threshold, and 2) similarly initiated dispersal behaviors and sporulated when either C or P became depleted. However, specialist and generalist pathogens navigated nutritional landscapes differently. The host specialist (*M. acridum*) first prioritized C intake, but generalists (*M. anisopliae*, *M. robertsii*) prioritized P and C according to their availability. Numbers of known hosts may be insufficient to delimit pathogens as specialists or generalists since diverse hosts do not necessarily comprise diverse nutritional landscapes. Instead, immune responses of hosts and nutritional niche breadth of pathogens are likely co-equal evolutionary drivers of host specificity.
