## Supplementary material for "Insect hosts are nutritional landscapes navigated by fungal pathogens": ZIP-file containing data and code: master_fnn.xlsx

### Sheet: avg_fnn
sp	dillution_diet	pct_prot	pct_carb	area	color	spore
av_acri	4_11	2.00027	2.00038	2.50944	7	8.29334
av_acri	4_13	0.999899	3.00019	2.40833	7	8.18825
av_acri	4_15	0.666667	3.33333	2.12761	7	8.08739
av_acri	4_18	0.444444	3.55556	1.75033	7	7.86949
av_acri	4_116	0.235294	3.76471	1.55122	5.66667	7.41633
av_acri	4_31	2.9997	0.999571	2.76	7	8.30893
av_acri	4_51	3.33333	0.666667	2.64489	7	8.33986
av_acri	4_81	3.55556	0.444444	2.88867	6.66667	8.28207
av_acri	4_161	3.76471	0.235294	3.14711	6.66667	8.3523
av_acri	8_11	4.00054	4.00077	2.73122	5.66667	8.50623
av_acri	8_13	1.9998	6.00038	2.72467	6.66667	8.32466
av_acri	8_15	1.33333	6.66667	2.92067	6.66667	8.47715
av_acri	8_18	0.888889	7.11111	2.00044	7	8.06376
av_acri	8_116	0.470588	7.52941	2.33122	3.33333	7.80469
av_acri	8_31	5.99939	1.99914	3.14478	4.66667	8.56839
av_acri	8_51	6.66667	1.33333	3.46456	5.33333	8.56627
av_acri	8_81	7.11111	0.888889	3.45011	5.33333	8.54476
av_acri	8_161	7.52941	0.470588	3.61067	6	8.54562
av_acri	20_11	10.0009	9.99991	3.70522	1.66667	4.99453
av_acri	20_13	4.99903	14.9999	3.49722	4	2.66549
av_acri	20_15	3.33333	16.6667	3.32244	5	5.30451
av_acri	20_18	2.22222	17.7778	3.118	5.33333	8.16165
av_acri	20_116	1.17647	18.8235	2.64222	0.666667	8.26592
av_acri	20_31	14.9999	4.99986	3.96211	0	8.48621
av_acri	20_51	16.6667	3.33333	3.81844	1.33333	8.64962
av_acri	20_81	17.7778	2.22222	3.73411	1.66667	8.58946
av_acri	20_161	18.8235	1.17647	3.79856	2.66667	8.67331
av_acri	50_11	24.9939	24.9997	3.89478	2	5.4302
av_acri	50_13	12.5011	37.4999	3.58178	2	5.36572
av_acri	50_15	8.33333	41.6667	3.38611	2	5.45303
av_acri	50_18	5.55556	44.4444	2.94056	4	2.66941
av_acri	50_116	2.94118	47.0588	2.88311	0	8.35342
av_acri	50_31	37.4997	12.4997	3.80611	0.666667	5.04219
av_acri	50_51	41.6667	8.33333	3.69422	0	5.39133
av_acri	50_81	44.4444	5.55556	3.51422	0	8.55145
av_acri	50_161	47.0588	2.94118	3.64322	0	8.63671
av_anis	4_11	2.00027	2.00038	4.23389	7	8.4584
av_anis	4_13	0.999899	3.00019	3.08844	6.66667	8.26402
av_anis	4_15	0.666667	3.33333	3.57822	6.33333	8.10741
av_anis	4_18	0.444444	3.55556	3.17756	6.33333	7.95046
av_anis	4_116	0.235294	3.76471	3.60367	5	7.81225
av_anis	4_31	2.9997	0.999571	5.27556	7	8.53095
av_anis	4_51	3.33333	0.666667	5.69078	7	8.50243
av_anis	4_81	3.55556	0.444444	5.65067	7	8.55853
av_anis	4_161	3.76471	0.235294	4.78733	7	8.49172
av_anis	8_11	4.00054	4.00077	4.10844	6	8.68507
av_anis	8_13	1.9998	6.00038	3.46411	6.66667	8.67653
av_anis	8_15	1.33333	6.66667	3.483	6.66667	8.29143
av_anis	8_18	0.888889	7.11111	3.52367	6	8.10509
av_anis	8_116	0.470588	7.52941	2.66544	5.33333	7.73169
av_anis	8_31	5.99939	1.99914	5.79144	6	8.80321
av_anis	8_51	6.66667	1.33333	6.06433	7	8.90374
av_anis	8_81	7.11111	0.888889	5.94067	7	8.80318
av_anis	8_161	7.52941	0.470588	5.28233	7	8.73097
av_anis	20_11	10.0009	9.99991	7.69933	1	5.87261
av_anis	20_13	4.99903	14.9999	6.051	2	8.20737
av_anis	20_15	3.33333	16.6667	5.57267	5.33333	8.30992
av_anis	20_18	2.22222	17.7778	5.45856	6.66667	8.49053
av_anis	20_116	1.17647	18.8235	5.14433	6	8.25462
av_anis	20_31	14.9999	4.99986	8.14967	1.33333	8.89456
av_anis	20_51	16.6667	3.33333	7.86978	1.66667	8.79361
av_anis	20_81	17.7778	2.22222	7.70267	3.33333	8.82741
av_anis	20_161	18.8235	1.17647	7.70289	3.66667	9.03817
av_anis	50_11	24.9939	24.9997	7.87167	0	2.58967
av_anis	50_13	12.5011	37.4999	7.37356	1.33333	2.56784
av_anis	50_15	8.33333	41.6667	5.981	1.33333	5.32638
av_anis	50_18	5.55556	44.4444	5.12011	2	2.80924
av_anis	50_116	2.94118	47.0588	4.89022	7	8.22855
av_anis	50_31	37.4997	12.4997	7.87267	0	2.69539
av_anis	50_51	41.6667	8.33333	8.52178	0	5.5684
av_anis	50_81	44.4444	5.55556	8.04044	0.666667	8.48466
av_anis	50_161	47.0588	2.94118	8.29322	1	8.50553
av_ef_rob	4_11	2.00027	2.00038	4.314	3.5	8.20379
av_ef_rob	4_13	0.999899	3.00019	4.44233	3	8.0718
av_ef_rob	4_15	0.666667	3.33333	3.94433	3	7.98109
av_ef_rob	4_18	0.444444	3.55556	3.25983	1	7.71012
av_ef_rob	4_116	0.235294	3.76471	4.2205	6	7.48477
av_ef_rob	4_31	2.9997	0.999571	5.3525	5.5	8.39055
av_ef_rob	4_51	3.33333	0.666667	4.80617	5.5	8.38821
av_ef_rob	4_81	3.55556	0.444444	5.0205	6	8.33524
av_ef_rob	4_161	3.76471	0.235294	5.646	6	8.45044
av_ef_rob	8_11	4.00054	4.00077	6.5965	0	8.0085
av_ef_rob	8_13	1.9998	6.00038	4.997	4	7.90469
av_ef_rob	8_15	1.33333	6.66667	4.86367	3.5	7.88207
av_ef_rob	8_18	0.888889	7.11111	4.52933	2.5	7.87888
av_ef_rob	8_116	0.470588	7.52941	3.8705	2	7.75914
av_ef_rob	8_31	5.99939	1.99914	7.736	2	8.52315
av_ef_rob	8_51	6.66667	1.33333	8.61733	3	8.70325
av_ef_rob	8_81	7.11111	0.888889	8.817	6	8.80349
av_ef_rob	8_161	7.52941	0.470588	9.99333	6	8.67261
av_ef_rob	20_11	10.0009	9.99991	8.58933	2	0
av_ef_rob	20_13	4.99903	14.9999	5.2995	2	0
av_ef_rob	20_15	3.33333	16.6667	4.32233	4	7.96058
av_ef_rob	20_18	2.22222	17.7778	4.00283	4	7.89644
av_ef_rob	20_116	1.17647	18.8235	4.16167	1	7.84033
av_ef_rob	20_31	14.9999	4.99986	9.52317	0	7.88159
av_ef_rob	20_51	16.6667	3.33333	8.5305	0	8.08295
av_ef_rob	20_81	17.7778	2.22222	8.527	0	4.38776
av_ef_rob	20_161	18.8235	1.17647	9.3355	2	8.26279
av_ef_rob	50_11	24.9939	24.9997	9.039	0.5	2.8962
av_ef_rob	50_13	12.5011	37.4999	7.27117	0	3.12175
av_ef_rob	50_15	8.33333	41.6667	5.6725	0.5	7.26587
av_ef_rob	50_18	5.55556	44.4444	4.8035	2.5	3.76804
av_ef_rob	50_116	2.94118	47.0588	3.17683	0	7.82676
av_ef_rob	50_31	37.4997	12.4997	7.6745	0.5	0
av_ef_rob	50_51	41.6667	8.33333	8.37267	0	7.25395
av_ef_rob	50_81	44.4444	5.55556	7.27217	0	8.16963
av_ef_rob	50_161	47.0588	2.94118	7.00517	0.5	8.56089

### Sheet: isolate_fnn
isolate	dillution_diet	pct_prot	pct_carb	area	color	spore
A_anis	4_11	2.00027	2.00038	4.31833	7	8.48211
A_anis	4_13	0.999899	3.00019	2.347	7	8.29026
A_anis	4_15	0.666667	3.33333	2.91567	7	8.23758
A_anis	4_18	0.444444	3.55556	2.761	7	8.10983
A_anis	4_116	0.235294	3.76471	5.19667	5	7.72601
A_anis	4_31	2.9997	0.999571	4.72433	7	8.50318
A_anis	4_51	3.33333	0.666667	5.309	7	8.51004
A_anis	4_81	3.55556	0.444444	5.32533	7	8.612
A_anis	4_161	3.76471	0.235294	2.41267	7	8.55156
A_anis	8_11	4.00054	4.00077	4.604	6	8.87477
A_anis	8_13	1.9998	6.00038	3.5	7	8.74424
A_anis	8_15	1.33333	6.66667	3.673	7	8.56673
A_anis	8_18	0.888889	7.11111	3.22433	7	8.35206
A_anis	8_116	0.470588	7.52941	3.10133	7	7.97921
A_anis	8_31	5.99939	1.99914	5.78567	6	8.92766
A_anis	8_51	6.66667	1.33333	6.17433	7	9.06192
A_anis	8_81	7.11111	0.888889	6.13233	7	8.98702
A_anis	8_161	7.52941	0.470588	6.657	7	8.70597
A_anis	20_11	10.0009	9.99991	6.90233	0	8.65514
A_anis	20_13	4.99903	14.9999	4.703	3	8.77996
A_anis	20_15	3.33333	16.6667	4.72567	7	8.59446
A_anis	20_18	2.22222	17.7778	5.257	7	8.75397
A_anis	20_116	1.17647	18.8235	4.633	7	8.44295
A_anis	20_31	14.9999	4.99986	7.81967	0	8.91232
A_anis	20_51	16.6667	3.33333	8.226	0	8.63986
A_anis	20_81	17.7778	2.22222	8.62033	1	8.72866
A_anis	20_161	18.8235	1.17647	8.33567	2	9.31091
A_anis	50_11	24.9939	24.9997	7.52467	0	0
A_anis	50_13	12.5011	37.4999	6.48733	3	0
A_anis	50_15	8.33333	41.6667	5.224	3	8.39445
A_anis	50_18	5.55556	44.4444	4.319	3	8.42773
A_anis	50_116	2.94118	47.0588	3.88967	7	8.6549
A_anis	50_31	37.4997	12.4997	7.354	0	0
A_anis	50_51	41.6667	8.33333	9.64767	0	8.51009
A_anis	50_81	44.4444	5.55556	7.96733	1	8.51078
A_anis	50_161	47.0588	2.94118	9.20933	2	8.61637
A1_anis	4_11	2.00027	2.00038	4.80467	7	8.68118
A1_anis	4_13	0.999899	3.00019	4.151	7	8.38383
A1_anis	4_15	0.666667	3.33333	4.53967	7	8.16358
A1_anis	4_18	0.444444	3.55556	3.532	7	8.06082
A1_anis	4_116	0.235294	3.76471	3.886	7	7.64885
A1_anis	4_31	2.9997	0.999571	5.15833	7	8.72209
A1_anis	4_51	3.33333	0.666667	5.73967	7	8.67128
A1_anis	4_81	3.55556	0.444444	5.44	7	8.68796
A1_anis	4_161	3.76471	0.235294	6.261	7	8.72086
A1_anis	8_11	4.00054	4.00077	3.73833	7	8.85552
A1_anis	8_13	1.9998	6.00038	3.005	7	8.56373
A1_anis	8_15	1.33333	6.66667	3.20067	7	8.41547
A1_anis	8_18	0.888889	7.11111	4.34333	7	8.24502
A1_anis	8_116	0.470588	7.52941	3.17667	7	7.91297
A1_anis	8_31	5.99939	1.99914	5.59033	7	8.94249
A1_anis	8_51	6.66667	1.33333	5.814	7	8.99128
A1_anis	8_81	7.11111	0.888889	5.64967	7	8.88787
A1_anis	8_161	7.52941	0.470588	3.343	7	8.88966
A1_anis	20_11	10.0009	9.99991	10.067	3	8.96268
A1_anis	20_13	4.99903	14.9999	8.979	3	8.61042
A1_anis	20_15	3.33333	16.6667	7.22533	4	8.45235
A1_anis	20_18	2.22222	17.7778	7.02633	7	8.72578
A1_anis	20_116	1.17647	18.8235	7.12967	7	8.42222
A1_anis	20_31	14.9999	4.99986	10.3553	4	9.13828
A1_anis	20_51	16.6667	3.33333	8.93233	4	8.93454
A1_anis	20_81	17.7778	2.22222	8.959	5	9.02522
A1_anis	20_161	18.8235	1.17647	9.08367	5	9.08603
A1_anis	50_11	24.9939	24.9997	10.0973	0	0
A1_anis	50_13	12.5011	37.4999	10.582	1	0
A1_anis	50_15	8.33333	41.6667	8.598	1	0
A1_anis	50_18	5.55556	44.4444	6.859	3	0
A1_anis	50_116	2.94118	47.0588	6.93867	3	8.78032
A1_anis	50_31	37.4997	12.4997	9.40867	0	0
A1_anis	50_51	41.6667	8.33333	9.55667	0	0
A1_anis	50_81	44.4444	5.55556	9.48733	1	8.77085
A1_anis	50_161	47.0588	2.94118	9.07167	1	8.96497
B_anis	4_11	2.00027	2.00038	3.57867	7	8.21192
B_anis	4_13	0.999899	3.00019	2.76733	6	8.11798
B_anis	4_15	0.666667	3.33333	3.27933	5	7.92107
B_anis	4_18	0.444444	3.55556	3.23967	5	7.68073
B_anis	4_116	0.235294	3.76471	1.72833	3	8.06188
B_anis	4_31	2.9997	0.999571	5.944	7	8.36758
B_anis	4_51	3.33333	0.666667	6.02367	7	8.32598
B_anis	4_81	3.55556	0.444444	6.18667	7	8.37563
B_anis	4_161	3.76471	0.235294	5.68833	7	8.20274
B_anis	8_11	4.00054	4.00077	3.983	5	8.32493
B_anis	8_13	1.9998	6.00038	3.88733	6	8.7216
B_anis	8_15	1.33333	6.66667	3.57533	6	7.89209
B_anis	8_18	0.888889	7.11111	3.00333	4	7.71819
B_anis	8_116	0.470588	7.52941	1.71833	2	7.3029
B_anis	8_31	5.99939	1.99914	5.99833	5	8.53947
B_anis	8_51	6.66667	1.33333	6.20467	7	8.65801
B_anis	8_81	7.11111	0.888889	6.04	7	8.53466
B_anis	8_161	7.52941	0.470588	5.847	7	8.59728
B_anis	20_11	10.0009	9.99991	6.12867	0	0
B_anis	20_13	4.99903	14.9999	4.471	0	7.23172
B_anis	20_15	3.33333	16.6667	4.767	5	7.88295
B_anis	20_18	2.22222	17.7778	4.09233	6	7.99183
B_anis	20_116	1.17647	18.8235	3.67033	4	7.89869
B_anis	20_31	14.9999	4.99986	6.274	0	8.63309
B_anis	20_51	16.6667	3.33333	6.451	1	8.80643
B_anis	20_81	17.7778	2.22222	5.52867	4	8.72835
B_anis	20_161	18.8235	1.17647	5.68933	4	8.71757
B_anis	50_11	24.9939	24.9997	5.993	0	7.76901
B_anis	50_13	12.5011	37.4999	5.05133	0	7.70351
B_anis	50_15	8.33333	41.6667	4.121	0	7.58468
B_anis	50_18	5.55556	44.4444	4.18233	0	0
B_anis	50_116	2.94118	47.0588	3.84233	7	7.25042
B_anis	50_31	37.4997	12.4997	6.85533	0	8.08618
B_anis	50_51	41.6667	8.33333	6.361	0	8.1951
B_anis	50_81	44.4444	5.55556	6.66667	0	8.17235
B_anis	50_161	47.0588	2.94118	6.59867	0	7.93526
B1_acri	4_11	2.00027	2.00038	3.011	7	8.31006
B1_acri	4_13	0.999899	3.00019	1.70033	7	8.15009
B1_acri	4_15	0.666667	3.33333	1.4125	7	8.04447
B1_acri	4_18	0.444444	3.55556	1.66933	7	7.82464
B1_acri	4_116	0.235294	3.76471	0.738333	7	7.37785
B1_acri	4_31	2.9997	0.999571	3.37067	7	8.2819
B1_acri	4_51	3.33333	0.666667	2.879	7	8.27715
B1_acri	4_81	3.55556	0.444444	3.42567	7	8.27439
B1_acri	4_161	3.76471	0.235294	3.78	7	8.34082
B1_acri	8_11	4.00054	4.00077	2.78867	7	8.47443
B1_acri	8_13	1.9998	6.00038	3.21867	7	7.95673
B1_acri	8_15	1.33333	6.66667	3.40133	7	7.99483
B1_acri	8_18	0.888889	7.11111	1.67467	7	7.87477
B1_acri	8_116	0.470588	7.52941	1.866	4	7.79547
B1_acri	8_31	5.99939	1.99914	3.22467	7	8.48719
B1_acri	8_51	6.66667	1.33333	3.69767	7	8.4273
B1_acri	8_81	7.11111	0.888889	3.86967	7	8.56717
B1_acri	8_161	7.52941	0.470588	4.167	7	8.46647
B1_acri	20_11	10.0009	9.99991	4.108	0	7.94715
B1_acri	20_13	4.99903	14.9999	3.878	0	0
B1_acri	20_15	3.33333	16.6667	4.10967	3	0
B1_acri	20_18	2.22222	17.7778	4.22967	5	7.74774
B1_acri	20_116	1.17647	18.8235	3.17033	0	8.00881
B1_acri	20_31	14.9999	4.99986	3.85867	0	8.51978
B1_acri	20_51	16.6667	3.33333	3.56733	2	8.59732
B1_acri	20_81	17.7778	2.22222	3.612	2	8.48401
B1_acri	20_161	18.8235	1.17647	3.99733	3	8.66511
B1_acri	50_11	24.9939	24.9997	3.592	3	8.4424
B1_acri	50_13	12.5011	37.4999	3.636	0	8.2379
B1_acri	50_15	8.33333	41.6667	3.63333	0	8.54056
B1_acri	50_18	5.55556	44.4444	3.26533	0	0
B1_acri	50_116	2.94118	47.0588	3.64167	0	8.78032
B1_acri	50_31	37.4997	12.4997	3.17933	0	0
B1_acri	50_51	41.6667	8.33333	3.50233	0	0
B1_acri	50_81	44.4444	5.55556	3.026	0	8.77085
B1_acri	50_161	47.0588	2.94118	3.463	0	8.96497
C_acri	4_11	2.00027	2.00038	2.225	7	8.40446
C_acri	4_13	0.999899	3.00019	2.81833	7	8.38917
C_acri	4_15	0.666667	3.33333	2.38667	7	8.26495
C_acri	4_18	0.444444	3.55556	1.514	7	8.04385
C_acri	4_116	0.235294	3.76471	1.74767	5	7.68237
C_acri	4_31	2.9997	0.999571	2.48667	7	8.42227
C_acri	4_51	3.33333	0.666667	2.77333	7	8.38062
C_acri	4_81	3.55556	0.444444	2.735	7	8.31312
C_acri	4_161	3.76471	0.235294	3.176	7	8.42623
C_acri	8_11	4.00054	4.00077	2.55	5	8.66734
C_acri	8_13	1.9998	6.00038	2.28167	6	8.57792
C_acri	8_15	1.33333	6.66667	2.36133	6	8.41414
C_acri	8_18	0.888889	7.11111	1.76167	7	8.37931
C_acri	8_116	0.470588	7.52941	3.18233	3	8.06305
C_acri	8_31	5.99939	1.99914	3.13167	3	8.68485
C_acri	8_51	6.66667	1.33333	3.367	4	8.70302
C_acri	8_81	7.11111	0.888889	3.48033	4	8.67354
C_acri	8_161	7.52941	0.470588	3.32667	6	8.68237
C_acri	20_11	10.0009	9.99991	3.199	0	7.03643
C_acri	20_13	4.99903	14.9999	2.90267	5	7.99646
C_acri	20_15	3.33333	16.6667	2.38233	5	8.12467
C_acri	20_18	2.22222	17.7778	2.11667	4	8.49171
C_acri	20_116	1.17647	18.8235	2.11467	2	8.62273
C_acri	20_31	14.9999	4.99986	4.116	0	8.63322
C_acri	20_51	16.6667	3.33333	3.78367	0	8.6835
C_acri	20_81	17.7778	2.22222	3.77533	1	8.68797
C_acri	20_161	18.8235	1.17647	3.81833	2	8.68842
C_acri	50_11	24.9939	24.9997	3.54767	0	7.84819
C_acri	50_13	12.5011	37.4999	3.332	3	7.85925
C_acri	50_15	8.33333	41.6667	2.88633	3	7.81851
C_acri	50_18	5.55556	44.4444	2.388	5	8.00823
C_acri	50_116	2.94118	47.0588	2.25233	0	8.44032
C_acri	50_31	37.4997	12.4997	3.75367	0	8.06093
C_acri	50_51	41.6667	8.33333	3.435	0	8.32274
C_acri	50_81	44.4444	5.55556	2.98367	0	8.52988
C_acri	50_161	47.0588	2.94118	3.078	0	8.5133
D_acri	4_11	2.00027	2.00038	2.29233	7	8.1655
D_acri	4_13	0.999899	3.00019	2.70633	7	8.02549
D_acri	4_15	0.666667	3.33333	2.58367	7	7.95273
D_acri	4_18	0.444444	3.55556	2.06767	7	7.73997
D_acri	4_116	0.235294	3.76471	2.16767	5	7.18875
D_acri	4_31	2.9997	0.999571	2.42267	7	8.2226
D_acri	4_51	3.33333	0.666667	2.28233	7	8.3618
D_acri	4_81	3.55556	0.444444	2.50533	6	8.25871
D_acri	4_161	3.76471	0.235294	2.48533	6	8.28984
D_acri	8_11	4.00054	4.00077	2.855	5	8.37692
D_acri	8_13	1.9998	6.00038	2.67367	7	8.43933
D_acri	8_15	1.33333	6.66667	2.99933	7	9.02248
D_acri	8_18	0.888889	7.11111	2.565	7	7.9372
D_acri	8_116	0.470588	7.52941	1.94533	3	7.55555
D_acri	8_31	5.99939	1.99914	3.078	4	8.53315
D_acri	8_51	6.66667	1.33333	3.329	5	8.5685
D_acri	8_81	7.11111	0.888889	3.00033	5	8.39358
D_acri	8_161	7.52941	0.470588	3.33833	5	8.48802
D_acri	20_11	10.0009	9.99991	3.80867	5	0
D_acri	20_13	4.99903	14.9999	3.711	7	0
D_acri	20_15	3.33333	16.6667	3.47533	7	7.78888
D_acri	20_18	2.22222	17.7778	3.00767	7	8.24551
D_acri	20_116	1.17647	18.8235	2.64167	0	8.16621
D_acri	20_31	14.9999	4.99986	3.91167	0	8.30562
D_acri	20_51	16.6667	3.33333	4.10433	2	8.66804
D_acri	20_81	17.7778	2.22222	3.815	2	8.59639
D_acri	20_161	18.8235	1.17647	3.58	3	8.6664
D_acri	50_11	24.9939	24.9997	4.54467	3	0
D_acri	50_13	12.5011	37.4999	3.77733	3	0
D_acri	50_15	8.33333	41.6667	3.63867	3	0
D_acri	50_18	5.55556	44.4444	3.16833	7	0
D_acri	50_116	2.94118	47.0588	2.75533	0	7.83964
D_acri	50_31	37.4997	12.4997	4.48533	2	7.06563
D_acri	50_51	41.6667	8.33333	4.14533	0	7.85126
D_acri	50_81	44.4444	5.55556	4.533	0	8.35363
D_acri	50_161	47.0588	2.94118	4.38867	0	8.43187
E_rob	4_11	2.00027	2.00038	6.817	2	8.282
E_rob	4_13	0.999899	3.00019	7.63933	2	8.06902
E_rob	4_15	0.666667	3.33333	6.86867	2	8.07372
E_rob	4_18	0.444444	3.55556	5.614	0	7.83275
E_rob	4_116	0.235294	3.76471	6.195	6	7.45807
E_rob	4_31	2.9997	0.999571	5.42867	5	8.37615
E_rob	4_51	3.33333	0.666667	5.03967	5	8.41078
E_rob	4_81	3.55556	0.444444	5.52	6	8.3519
E_rob	4_161	3.76471	0.235294	6.17933	6	8.51767
E_rob	8_11	4.00054	4.00077	8.73767	0	7.73285
E_rob	8_13	1.9998	6.00038	6.89567	4	7.3337
E_rob	8_15	1.33333	6.66667	6.81267	4	7.72647
E_rob	8_18	0.888889	7.11111	6.12167	1	7.799
E_rob	8_116	0.470588	7.52941	5.61833	4	7.78932
E_rob	8_31	5.99939	1.99914	8.98	4	8.46724
E_rob	8_51	6.66667	1.33333	10.4647	4	8.6736
E_rob	8_81	7.11111	0.888889	10.0453	6	8.75587
E_rob	8_161	7.52941	0.470588	10.6773	6	8.68496
E_rob	20_11	10.0009	9.99991	11.0363	4	0
E_rob	20_13	4.99903	14.9999	7.06733	4	0
E_rob	20_15	3.33333	16.6667	5.50267	4	7.81971
E_rob	20_18	2.22222	17.7778	4.995	4	7.82323
E_rob	20_116	1.17647	18.8235	5.467	2	7.92621
E_rob	20_31	14.9999	4.99986	9.909	0	8.1994
E_rob	20_51	16.6667	3.33333	7.71067	0	8.42268
E_rob	20_81	17.7778	2.22222	7.98533	0	8.77552
E_rob	20_161	18.8235	1.17647	8.28933	4	8.65598
E_rob	50_11	24.9939	24.9997	9.76433	0	0
E_rob	50_13	12.5011	37.4999	8.308	0	0
E_rob	50_15	8.33333	41.6667	6.65267	0	6.02119
E_rob	50_18	5.55556	44.4444	5.75	4	0
E_rob	50_116	2.94118	47.0588	3.622	0	7.81624
E_rob	50_31	37.4997	12.4997	8.666	0	0
E_rob	50_51	41.6667	8.33333	8.07033	0	7.13454
E_rob	50_81	44.4444	5.55556	6.655	0	8.41647
E_rob	50_161	47.0588	2.94118	7.08033	1	8.77961
F_rob	4_11	2.00027	2.00038	1.811	5	8.12558
F_rob	4_13	0.999899	3.00019	1.24533	4	8.07459
F_rob	4_15	0.666667	3.33333	1.02	4	7.88846
F_rob	4_18	0.444444	3.55556	0.905667	2	7.5875
F_rob	4_116	0.235294	3.76471	2.246	6	7.51147
F_rob	4_31	2.9997	0.999571	5.27633	6	8.40494
F_rob	4_51	3.33333	0.666667	4.57267	6	8.36565
F_rob	4_81	3.55556	0.444444	4.521	6	8.31859
F_rob	4_161	3.76471	0.235294	5.11267	6	8.3832
F_rob	8_11	4.00054	4.00077	4.45533	0	8.28415
F_rob	8_13	1.9998	6.00038	3.09833	4	8.47567
F_rob	8_15	1.33333	6.66667	2.91467	3	8.03768
F_rob	8_18	0.888889	7.11111	2.937	4	7.95877
F_rob	8_116	0.470588	7.52941	2.12267	0	7.72896
F_rob	8_31	5.99939	1.99914	6.492	0	8.57907
F_rob	8_51	6.66667	1.33333	6.77	2	8.7329
F_rob	8_81	7.11111	0.888889	7.58867	6	8.85111
F_rob	8_161	7.52941	0.470588	9.30933	6	8.66027
F_rob	20_11	10.0009	9.99991	6.14233	0	0
F_rob	20_13	4.99903	14.9999	3.53167	0	0
F_rob	20_15	3.33333	16.6667	3.142	4	8.10145
F_rob	20_18	2.22222	17.7778	3.01067	4	7.96965
F_rob	20_116	1.17647	18.8235	2.85633	0	7.75444
F_rob	20_31	14.9999	4.99986	9.13733	0	7.56378
F_rob	20_51	16.6667	3.33333	9.35033	0	7.74322
F_rob	20_81	17.7778	2.22222	9.06867	0	0
F_rob	20_161	18.8235	1.17647	10.3817	0	7.8696
F_rob	50_11	24.9939	24.9997	8.31367	1	5.79239
F_rob	50_13	12.5011	37.4999	6.23433	0	6.2435
F_rob	50_15	8.33333	41.6667	4.69233	1	8.51055
F_rob	50_18	5.55556	44.4444	3.857	1	7.53608
F_rob	50_116	2.94118	47.0588	2.73167	0	7.83727
F_rob	50_31	37.4997	12.4997	6.683	1	0
F_rob	50_51	41.6667	8.33333	8.675	0	7.37337
F_rob	50_81	44.4444	5.55556	7.88933	0	7.92279
F_rob	50_161	47.0588	2.94118	6.93	0	8.34218
