## Supplementary material for "Insect hosts are nutritional landscapes navigated by fungal pathogens": ZIP-file containing data and code: organ_pc_r.xlsx

### Sheet: Sheet1
individual	Sample	tissue	mean_prot_mg_ml	sample mass (mg)	mean_carb_mg_ml
17	17B	brain	0.46	0.671	0.0126305
23	23B	brain	0.527	0.867	0.0145346
33	33B	brain	0.562	1.033	0.0224684
36	36B	brain	0.57	0.804	0.014852
37	37B	brain	0.308	0.52	0.0119958
45	45B	brain	0.429	0.548	0.0180255
61	61B	brain	0.501	1.084	0.0154867
62	62B	brain	0.111	0.568	0.0110438
64	64B	brain	0.338	0.947	0.028498
17	17F	fatbody	0.672	3.765	0.125924
23	23F	fatbody	0.578	4.133	0.0415094
33	33F	fatbody	0.432	4.705	0.065628
36	36F	fatbody	0.638	6.87	0.134176
37	37F	fatbody	0.504	4.034	0.100219
45	45F	fatbody	0.585	4.365	0.133858
52	52F	fatbody	0.373	1.632	0.0281807
61	61F	fatbody	0.901	3.953	0.0773699
62	62F	fatbody	0.447	6.113	0.114817
64	64F	fatbody	0.45	2.478	0.0872078
17	17H	hemolymph	0.324	0.248	0.0170734
23	23H	hemolymph	0.516	1.194	0.0583289
33	33H	hemolymph	0.786	2.804	0.0862557
36	36H	hemolymph	0.534	1.027	0.0830822
37	37H	hemolymph	1.02	2.625	0.334423
45	45H	hemolymph	0.689	1.29	0.334741
52	52H	hemolymph	0.647	1.027	0.0989497
61	61H	hemolymph	0.366	0.97	0.0243725
62	62H	hemolymph	0	0.738	0.0929201
64	64H	hemolymph	0.03	1.022	0.245248
23	23M	muscle	1.224	2.422	0.0199296
33	33M	muscle	1.72	3.686	0.0377012
36	36M	muscle	1.898	5.276	0.0710229
37	37M	muscle	1.441	3.829	0.0310368
45	45MX	muscle	1.511	2.773	0.0351624
52	52M	muscle	1.817	3.608	0.0510299
61	61M	muscle	1.578	2.696	0.0488084
62	62M	muscle	1.581	4.276	0.0319889
64	64M	muscle	1.583	5.13	0.0434135
17	17R	reprodorgan	1.244	4.494	0.162737
23	23R	reprodorgan	1.009	2.715	0.0678494
33	33R	reprodorgan	0.757	4.137	0.0580116
36	36R	reprodorgan	0.747	3.289	0.0913333
37	37R	reprodorgan	0.783	3.147	0.111009
45	45R	reprodorgan	1.238	3.884	0.309987
52	52R	reprodorgan	0.91	2.987	0.1456
61	61R	reprodorgan	1.186	2.547	0.0929201
62	62R	reprodorgan	0.583	2.466	0.0551554
64	64R	reprodorgan	0.769	2.171	0.0557901

### Sheet: Sheet2
tissue_x	prot_mean	prot_sd	carb_mean	carb_sd
brain	0.422889	0.148757	0.804556	0.167531
fatbody	0.558	0.154624	2.9932	1.11233
hemolymph	0.4912	0.321454	4.3677	3.569
muscle	1.59478	0.201792	1.52478	0.43536
reprodorgan	0.9226	0.234863	3.7039	2.30224
