## Supplementary material for "Insect hosts are nutritional landscapes navigated by fungal pathogens": ZIP-file containing data and code: ProtCarb_consump_data.csv

Fungus	media	day	prot	carb
A	d15_13	0	3,910187954	8,048824728
A	d15_13	0	3,602627082	14,28462283
A	d15_13	0	3,737184964	11,41868944
B	d15_13	0	3,910187954	8,048824728
B	d15_13	0	3,602627082	14,28462283
B	d15_13	0	3,737184964	11,41868944
C	d15_13	0	3,910187954	8,048824728
C	d15_13	0	3,602627082	14,28462283
C	d15_13	0	3,737184964	11,41868944
A	d15_13	2	1,350512601	3,30962908
A	d15_13	2	2,023302008	6,476028463
A	d15_13	2	1,700363093	11,25887729
B	d15_13	2	1,108308415	3,915287967
B	d15_13	2	1,565805211	4,14066599
B	d15_13	2	0,893015805	4,717214418
C	d15_13	2	7,324882529	7,557088291
C	d15_13	2	6,463712089	5,899628743
C	d15_13	2	4,87592909	8,190709191
A	d15_13	4	1,067492525	8,790116527
A	d15_13	4	3,220418625	7,958194784
A	d15_13	4	1,157197779	3,84960014
B	d15_13	4	1,302968817	6,223228799
B	d15_13	4	2,614908159	4,746915398
B	d15_13	4	2,74946604	4,739926932
C	d15_13	4	0,439555745	8,355039502
C	d15_13	4	0,484408372	11,48665911
C	d15_13	4	0,798376762	14,40849061
A	d15_13	6	0	2,605641685
A	d15_13	6	0	2,546779297
A	d15_13	6	0	1,742326669
B	d15_13	6	0,439555745	0,656802152
B	d15_13	6	0	3,670364968
B	d15_13	6	0,237718924	4,23444211
C	d15_13	6	0	2,958316389
C	d15_13	6	0	2,517457317
C	d15_13	6	0	2,070517431
A	d15_31	0	11,05011009	3,019985902
A	d15_31	0	11,73201834	4,290659215
A	d15_31	0	10,96487156	3,934528802
B	d15_31	0	11,05011009	3,019985902
B	d15_31	0	11,73201834	4,290659215
B	d15_31	0	10,96487156	3,934528802
C	d15_31	0	11,05011009	3,019985902
C	d15_31	0	11,73201834	4,290659215
C	d15_31	0	10,96487156	3,934528802
A	d15_31	2	12,37642164	1,009346426
A	d15_31	2	12,40625513	1,990340425
A	d15_31	2	12,04825329	3,413632296
B	d15_31	2	13,39076016	3,307919435
B	d15_31	2	15,56860463	1,909606887
B	d15_31	2	17,03044545	2,118772753
C	d15_31	2	12,43608861	4,505537304
C	d15_31	2	11,51125055	2,672486005
C	d15_31	2	12,10792027	1,940122052
A	d15_31	4	7,408649007	1,693558459
A	d15_31	4	8,452821015	3,313105366
A	d15_31	4	8,22906987	2,290004497
B	d15_31	4	5,519194898	0,887018209
B	d15_31	4	10,66547122	0,416395011
B	d15_31	4	11,65992075	0,39509108
C	d15_31	4	8,129624917	3,289476598
C	d15_31	4	12,28145171	3,161402714
C	d15_31	4	14,76757554	3,208587829
A	d15_31	6	3,928075648	2,990937433
A	d15_31	6	3,356267168	1,288671732
A	d15_31	6	3,356267168	1,667436735
B	d15_31	6	9,322964354	0
B	d15_31	6	5,444611183	0,762343764
B	d15_31	6	7,557816437	0
C	d15_31	6	2,31209516	1,10547984
C	d15_31	6	3,281683453	0,886406091
C	d15_31	6	2,660152496	1,162776051
A	d50_13	0	12,46648693	37,75121961
A	d50_13	0	11,60814185	37,04158509
A	d50_13	0	13,42237122	37,71431861
B	d50_13	0	12,46648693	37,75121961
B	d50_13	0	11,60814185	37,04158509
B	d50_13	0	13,42237122	37,71431861
C	d50_13	0	12,46648693	37,75121961
C	d50_13	0	11,60814185	37,04158509
C	d50_13	0	13,42237122	37,71431861
A	d50_13	2	7,875121052	39,75654441
A	d50_13	2	9,486468866	47,2232348
A	d50_13	2	9,814200624	23,94622034
B	d50_13	2	11,39823746	21,01033704
B	d50_13	2	13,55580487	20,30396684
B	d50_13	2	11,31630452	19,19074125
C	d50_13	2	11,69865824	29,14360212
C	d50_13	2	11,39823746	28,7645742
C	d50_13	2	11,8898351	22,81498454
A	d50_13	4	8,329848867	19,26932222
A	d50_13	4	15,43070364	20,82606096
A	d50_13	4	4,529070832	43,34428677
B	d50_13	4	4,415275083	16,61110498
B	d50_13	4	8,420885467	19,24268024
B	d50_13	4	8,033979918	11,75307854
C	d50_13	4	10,62852301	43,65542785
C	d50_13	4	8,216053118	14,93061019
C	d50_13	4	6,509116874	23,27629353
A	d50_13	6	1,797972843	5,550562108
A	d50_13	6	2,41246989	10,59050377
A	d50_13	6	3,209040137	13,01512435
B	d50_13	6	5,07529043	17,47413667
B	d50_13	6	6,827744973	27,03789149
B	d50_13	6	4,98425383	13,5690006
C	d50_13	6	0,819329397	28,21440724
C	d50_13	6	0	29,9347629
C	d50_13	6	0,0910366	15,2318984
A	d50_31	0	36,80385546	15,83540821
A	d50_31	0	38,21047178	13,08747815
A	d50_31	0	37,47367276	8,561026694
B	d50_31	0	36,80385546	15,83540821
B	d50_31	0	38,21047178	13,08747815
B	d50_31	0	37,47367276	8,561026694
C	d50_31	0	36,80385546	15,83540821
C	d50_31	0	38,21047178	13,08747815
C	d50_31	0	37,47367276	8,561026694
A	d50_31	2	46,73144085	NA
A	d50_31	2	44,38708032	14,42874695
A	d50_31	2	48,26308973	11,59790955
B	d50_31	2	35,85360799	7,617126376
B	d50_31	2	45,07475941	9,561215801
B	d50_31	2	35,72857543	8,924716772
C	d50_31	2	33,82182887	10,4169262
C	d50_31	2	42,85543144	6,779499617
C	d50_31	2	31,91508231	14,19969685
A	d50_31	4	18,28601213	10,9498123
A	d50_31	4	17,94738227	2,823757513
A	d50_31	4	22,76634558	2,928735254
B	d50_31	4	38,08283437	6,024149188
B	d50_31	4	37,30138086	4,515923229
B	d50_31	4	35,00911724	0
C	d50_31	4	33,94113077	20,67937156
C	d50_31	4	37,17113861	16,45941611
C	d50_31	4	35,79057075	11,44182286
A	d50_31	6	13,67543642	0,673657847
A	d50_31	6	13,62333952	0,15654527
A	d50_31	6	14,17035698	1,770092035
B	d50_31	6	19,04141719	0
B	d50_31	6	19,51028929	4,369847939
B	d50_31	6	37,06694481	13,79426339
C	d50_31	6	13,15446741	0,759496262
C	d50_31	6	7,788486647	1,379546777
C	d50_31	6	12,60744996	1,800940331
